# Alveolar macrophages up-regulate a non-classical innate response to *Mycobacterium tuberculosis* infection *in vivo*

**DOI:** 10.1101/520791

**Authors:** A. C. Rothchild, G. S. Olson, J. Nemeth, L. M. Amon, D. Mai, E. S. Gold, A. H. Diercks, A. Aderem

**Affiliations:** Seattle Children’s Research Institute, Center for Global Infectious Disease Research, Seattle, WA 98109.; Medical Scientist Training Program, University of Washington School of Medicine, Seattle, WA 98195.; University Hospital Zurich, University of Zurich, Division of Infectious Diseases and Hospital Epidemiology, Raemistrasse 100, 8091 Zürich, Switzerland; Universal Cells, Seattle, WA 98121.

## Abstract

Alveolar macrophages (AMs) are the first cells to be infected during *Mycobacterium tuberculosis* (Mtb) infection. Thus the AM response to infection is the first of many steps leading to initiation of the adaptive immune response, which is required for efficient control of infection. A hallmark of Mtb infection is the delay of the adaptive response, yet the mechanisms responsible for this delay are largely unknown. We developed a system to identify, sort and analyze Mtb-infected AMs from the lung within the first 10 days of infection. In contrast to what has been previously described using *in vitro* systems, we find that Mtb-infected AMs up-regulate a cell-protective antioxidant transcriptional signature that is dependent on the lung environment and not dependent on bacterial virulence. Computational approaches including pathway analysis and transcription factor binding motif enrichment analysis identify Nrf2 as a master regulator of the response of AMs to Mtb infection. Using knock-out mouse models, we demonstrate that Nrf2 drives the expression of the cell protective transcriptional program and impairs the ability of the host to control bacterial growth over the first 10 days of infection. Mtb-infected AMs exhibit a highly delayed pro-inflammatory response, and comparisons with uninfected AMs from the same infected animals demonstrate that inflammatory signals in the lung environment are blocked in the Mtb-infected cells. Thus, we have identified a novel lung-specific transcriptional response to Mtb infection that impedes AMs from responding rapidly to intracellular infection and thereby hinders the overall immune response.

**One Sentence Summary:** In response to Mtb infection *in vivo*, alveolar macrophages fail to up-regulate the canonical pro-inflammatory innate response and instead induce an Nrf2-dependent cell protective transcriptional program, which in turn impairs the host’s control of bacterial growth.
