## Supplemental Table 1 for "Alveolar macrophages up-regulate a non-classical innate response to *Mycobacterium tuberculosis* infection *in vivo*"

### Sheet: Ingenuity Pathway Analysis
Ingenuity Pathway Analysis Results
	Timepoint (days)	Strain/ Treatment	Most highly enriched pathway compared to naïve samples	-log(p-value)	Other enriched pathways*
	0.5	H37Rv	Nrf2-mediated oxidative stress response	5.3	None
	1	H37Rv	Nrf2-mediated oxidative stress response	11.3	None
	2	H37Rv	Nrf2-mediated oxidative stress response	10.1	None
	4	H37Rv	Nrf2-mediated oxidative stress response	8.9	None
	10	H37Rv	Nrf2-mediated oxidative stress response	9.1	agranulocyte/granulocyte adhesion and diapedesis (7.3, 6.7), Il-10 signaling (6.5), acute phase response signaling (5.2), TNFR2 signaling (5.0)
	1	DRD1	Nrf2-mediated oxidative stress response	12.1	LPS/IL-1 mediated inhibition of RXR Function (5.77)
	1	beads	none	N/A	N/A
	* -log(p-value) >5

### Sheet: HOMER
Hypergeometric Optimization of Motif EnRichment (HOMER) Results
	Timepoint (days)	Strain/ Treatment	Most highly enriched motif compared to naïve samples	q-value
	0.5	H37Rv	None	N/A
	1	H37Rv	Nrf2/Bach	0.0006
	2	H37Rv	Nrf2/Bach	0.036
	4	H37Rv	Nrf2/Bach	0.036
	10	H37Rv	Nrf2	0.0357
